# Long-read RNA sequencing of human and animal filarial parasites improves gene models and discovers operons

**DOI:** 10.1101/2020.06.18.160267

**Authors:** Nicolas J Wheeler, Paul M. Airs, Mostafa Zamanian

## Abstract

Filarial nematodes (Filarioidea) cause substantial disease burden to humans and animals around the world. Recently there has been a coordinated global effort to generate and curate genomic data from nematode species of medical and veterinary importance. This has resulted in two chromosome-level assemblies (*Brugia malayi* and *Onchocerca volvulus*) and 10 additional draft genomes from Filarioidea. These reference assemblies facilitate comparative genomics to explore basic helminth biology and prioritize new drug and vaccine targets. While the continual improvement of genome contiguity and completeness advances these goals, experimental functional annotation of genes is often hindered by poor gene models. Short-read RNA sequencing data and expressed sequence tags, in cooperation with *ab initio* prediction algorithms, are employed for gene prediction, but these can result in missing clade-specific genes, fragmented models, imperfect mapping of gene ends, and lack of isoform resolution. Long-read RNA sequencing can overcome these drawbacks and greatly improve gene model quality. Here, we present Iso-Seq data for *B. malayi* and *Dirofilaria immitis*, etiological agents of lymphatic filariasis and canine heartworm disease, respectively. These data cover approximately half of the known coding genomes and substantially improve gene models by extending untranslated regions, cataloging novel splice junctions from novel isoforms, and correcting mispredicted junctions. Furthermore, we validated computationally predicted operons, identified new operons, and merged fragmented gene models. We carried out analyses of poly(A) tails in both species, leading to the identification of non-canonical poly(A) signals. Finally, we prioritized and assessed known and putative anthelmintic targets, correcting or validating gene models for molecular cloning and target-based antiparasitic screening efforts. Overall, these data significantly improve the catalog of gene models for two important parasites, and they demonstrate how long-read RNA sequencing should be prioritized for future improvement of parasitic nematode genome assemblies.
