## Supplementary material for "Long-read RNA sequencing of human and animal filarial parasites improves gene models and discovers operons": S1 Table

### Sheet: Sheet1
Species	Life stage	BioProject	BioSample	SRA	N isoforms (HQ/LQ)	N bases	Mapped isoforms	Mean isoform length	Error rate (Mismatches / N bases)
Brugia malayi	Adult male	PRJNA548902			32684/357	79956357	61501 (99.52%)	1358	0.00297754
Brugia malayi	Adult female	PRJNA548902			28744/135
Dirofilaria immits	Adult male				31873/589	87688364	71992 (97.41%)	1288	0.0275155
Dirofilaria immits	Adult female				40673/942
