## Supplementary material for "Long-read RNA sequencing of human and animal filarial parasites improves gene models and discovers operons": S2 Table

scaffold	start	end
Bm_007	24694	25512
Bm_008	30683	31511
Bm_011	47369	48196
Bm_012	37118	38074
Bm_014	84291	85118
Bm_033	34232	35076
Bm_049	33498	34325
Bm_066	31308	32185
Bm_v4_Chr1_scaffold_001	96924	97111
Bm_v4_Chr1_scaffold_001	1308978	1311020
Bm_v4_Chr1_scaffold_001	5974097	5975476
Bm_v4_Chr1_scaffold_001	7565984	7566451
Bm_v4_Chr1_scaffold_001	8617401	8630858
Bm_v4_Chr1_scaffold_001	8938968	8939174
Bm_v4_Chr2_contig_001	633995	634416
Bm_v4_Chr2_contig_001	1207494	1208042
Bm_v4_Chr2_contig_001	5603015	5603754
Bm_v4_Chr2_contig_001	5683687	5684657
Bm_v4_Chr2_contig_001	6704029	6704217
Bm_v4_Chr2_contig_001	8438408	8440959
Bm_v4_Chr2_contig_001	12606512	12611227
Bm_v4_Chr2_contig_001	14172582	14172986
Bm_v4_Chr3_scaffold_001	245964	247930
Bm_v4_Chr3_scaffold_001	599480	600387
Bm_v4_Chr3_scaffold_001	6133629	6134310
Bm_v4_Chr3_scaffold_001	9006353	9007048
Bm_v4_Chr3_scaffold_001	9887627	9887928
Bm_v4_Chr3_scaffold_001	10549994	10550221
Bm_v4_Chr3_scaffold_001	11909426	11910387
Bm_v4_Chr3_scaffold_001	13094834	13100663
Bm_v4_Chr4_scaffold_001	1210703	1211547
Bm_v4_Chr4_scaffold_001	4620655	4622345
Bm_v4_Chr4_scaffold_001	5751705	5753330
Bm_v4_Chr4_scaffold_001	8410449	8410778
Bm_v4_Chr4_scaffold_001	12545746	12545984
Bm_v4_Chr4_scaffold_001	12940788	12942116
Bm_v4_ChrX_scaffold_001	3713940	3714962
Bm_v4_ChrX_scaffold_001	4840367	4841480
Bm_v4_ChrX_scaffold_001	6808161	6809502
Bm_v4_ChrX_scaffold_001	7291572	7293175
Bm_v4_ChrX_scaffold_001	7822325	7822389
Bm_v4_ChrX_scaffold_001	7838943	7839287
Bm_v4_ChrX_scaffold_001	14607442	14607743
Bm_v4_ChrX_scaffold_001	14823297	14823794
Bm_v4_ChrX_scaffold_001	15512563	15512783
Bm_v4_ChrX_scaffold_001	16564843	16569250
Bm_v4_ChrX_scaffold_001	18354090	18355165
Bm_v4_ChrX_scaffold_001	18480323	18484771
Bm_v4_ChrX_scaffold_001	22055901	22056976
Bm_v4_ChrX_scaffold_001	23107867	23108950
nDi.2.2.scaf00001	284537	285092
nDi.2.2.scaf00001	436351	436909
nDi.2.2.scaf00001	871883	871824
nDi.2.2.scaf00002	78028	78062
nDi.2.2.scaf00002	587488	587611
nDi.2.2.scaf00002	1017216	1017122
nDi.2.2.scaf00002	1017216	1017140
nDi.2.2.scaf00005	315844	318346
nDi.2.2.scaf00006	117316	131174
nDi.2.2.scaf00006	182128	182206
nDi.2.2.scaf00007	395645	395474
nDi.2.2.scaf00007	395645	395464
nDi.2.2.scaf00007	395645	395493
nDi.2.2.scaf00007	395645	395486
nDi.2.2.scaf00007	395645	395531
nDi.2.2.scaf00008	357797	358392
nDi.2.2.scaf00009	221112	222326
nDi.2.2.scaf00010	182200	182253
nDi.2.2.scaf00013	482518	483230
nDi.2.2.scaf00018	8095	10460
nDi.2.2.scaf00018	371624	371756
nDi.2.2.scaf00019	104536	104599
nDi.2.2.scaf00020	392019	393635
nDi.2.2.scaf00024	283460	284205
nDi.2.2.scaf00024	396937	397332
nDi.2.2.scaf00025	80176	79955
nDi.2.2.scaf00025	80176	79930
nDi.2.2.scaf00025	80176	80073
nDi.2.2.scaf00026	123545	123477
nDi.2.2.scaf00031	63315	63442
nDi.2.2.scaf00031	63729	63970
nDi.2.2.scaf00031	148261	148337
nDi.2.2.scaf00043	197989	197945
nDi.2.2.scaf00043	197989	197948
nDi.2.2.scaf00046	245875	247303
nDi.2.2.scaf00047	40725	40630
nDi.2.2.scaf00052	9132	9432
nDi.2.2.scaf00052	62815	63471
nDi.2.2.scaf00056	110	49
nDi.2.2.scaf00056	108438	177578
nDi.2.2.scaf00059	1	34
nDi.2.2.scaf00060	25246	25700
nDi.2.2.scaf00063	2673	3056
nDi.2.2.scaf00069	196465	196358
nDi.2.2.scaf00069	196465	196406
nDi.2.2.scaf00069	196465	196421
nDi.2.2.scaf00071	187171	187212
nDi.2.2.scaf00072	92455	93342
nDi.2.2.scaf00072	152100	152252
nDi.2.2.scaf00084	13068	14343
nDi.2.2.scaf00085	148368	148840
nDi.2.2.scaf00103	18419	19487
nDi.2.2.scaf00105	101585	102392
nDi.2.2.scaf00112	101288	101153
nDi.2.2.scaf00112	101301	101153
nDi.2.2.scaf00119	29584	29808
nDi.2.2.scaf00136	37034	38926
nDi.2.2.scaf00137	24295	25038
nDi.2.2.scaf00152	492	1432
nDi.2.2.scaf00161	59332	60694
nDi.2.2.scaf00185	19095	18912
nDi.2.2.scaf00185	19095	18962
nDi.2.2.scaf00185	19095	18976
nDi.2.2.scaf00190	57765	57572
nDi.2.2.scaf00190	57765	57569
nDi.2.2.scaf00190	57765	57593
nDi.2.2.scaf00190	57765	57584
nDi.2.2.scaf00191	51285	51896
nDi.2.2.scaf00199	164	302
nDi.2.2.scaf00200	4920	5024
nDi.2.2.scaf00223	12526	12478
nDi.2.2.scaf00223	12536	12478
nDi.2.2.scaf00228	15453	17219
nDi.2.2.scaf00250	27887	29801
nDi.2.2.scaf00252	19482	20160
nDi.2.2.scaf00271	40766	41364
nDi.2.2.scaf00271	41710	41826
nDi.2.2.scaf00288	20439	20553
nDi.2.2.scaf00289	34961	35125
nDi.2.2.scaf00299	34161	34196
nDi.2.2.scaf00312	6163	6192
nDi.2.2.scaf00322	51507	52196
nDi.2.2.scaf00331	21039	20938
nDi.2.2.scaf00331	21107	20938
nDi.2.2.scaf00345	7272	8898
nDi.2.2.scaf00349	364	1534
nDi.2.2.scaf00432	1522	1578
nDi.2.2.scaf00436	39177	39208
nDi.2.2.scaf00466	16353	16952
nDi.2.2.scaf00482	218	1811
nDi.2.2.scaf00508	30497	30754
nDi.2.2.scaf00510	27622	27650
nDi.2.2.scaf00527	10418	10499
nDi.2.2.scaf00596	1959	2234
nDi.2.2.scaf00596	2342	2234
nDi.2.2.scaf00608	21457	22443
nDi.2.2.scaf00632	26659	26552
nDi.2.2.scaf00632	26659	26558
nDi.2.2.scaf00632	26659	26573
nDi.2.2.scaf00696	18004	18195
nDi.2.2.scaf00701	10976	12433
nDi.2.2.scaf00769	8415	8882
nDi.2.2.scaf00789	315	457
nDi.2.2.scaf00805	15222	16351
nDi.2.2.scaf00856	13314	13211
nDi.2.2.scaf00856	13314	13172
nDi.2.2.scaf00856	13314	13230
nDi.2.2.scaf00856	13314	13223
nDi.2.2.scaf00856	13314	13264
nDi.2.2.scaf00873	515	3698
nDi.2.2.scaf00900	6082	6230
nDi.2.2.scaf00901	2283	2333
nDi.2.2.scaf01024	9432	9515
nDi.2.2.scaf01026	4497	5306
nDi.2.2.scaf01027	12187	14211
nDi.2.2.scaf01042	1388	1871
nDi.2.2.scaf01050	12420	13460
nDi.2.2.scaf01118	1140	1708
nDi.2.2.scaf01179	8361	8506
nDi.2.2.scaf01393	5823	7525
nDi.2.2.scaf01827	677	552
nDi.2.2.scaf01827	677	556
nDi.2.2.scaf01948	449	399
nDi.2.2.scaf02143	1662	1635
nDi.2.2.scaf02143	1663	1635
nDi.2.2.scaf02143	1670	1635
nDi.2.2.scaf02143	1780	1720
nDi.2.2.scaf03133	141	1057
nDi.2.2.scaf03831	148	201
nDi.2.2.scaf04335	215	368
nDi.2.2.scaf05999	6	41
nDi.2.2.scaf06538	640	678
nDi.2.2.scaf06839	662	582
nDi.2.2.scaf06839	888	808
nDi.2.2.scaf10318	1	154
nDi.2.2.scaf11031	196	298
nDi.2.2.scaf11540	339	188
nDi.2.2.scaf12726	252	170
