## Supplementary material for "Long-read RNA sequencing of human and animal filarial parasites improves gene models and discovers operons": S3 Table

operon_id	operon_type	scaffold	strand	gene_id	transcript_id	notes
BMOP1596	Merge	Bm_007	-	WBGene00221235	Bm974	This merge has been completed on WormBase, but BMOP1596 wasn't deprecated (it says there is evidence that in includes other genes, but I don't see that evidence)
BMOP1596	Merge	Bm_007	-	WBGene00232890	Bm12629	This merge has been completed on WormBase, but BMOP1596 wasn't deprecated (it says there is evidence that in includes other genes, but I don't see that evidence)
BMOP1744	Merge	Bm_v4_Chr1_scaffold_001	+	WBGene00229616	Bm9355	One ORF; one BLAST hit; deprecate BMOP1744
BMOP1744	Merge	Bm_v4_Chr1_scaffold_001	+	WBGene00229615	Bm9354	One ORF; one BLAST hit; deprecate BMOP1744
BMOP1744	Merge	Bm_v4_Chr1_scaffold_001	-	WBGene00234362	Bm14101	One ORF; one BLAST hit; deprecate BMOP1744
BMOP1744	Merge	Bm_v4_Chr1_scaffold_001	-	WBGene00222236	Bm1975	One ORF; one BLAST hit; deprecate BMOP1744
BMOP1782	Merge	Bm_v4_Chr1_scaffold_001	-	WBGene00224639	Bm4378	Single ORF; single BLAST hit; BMOP1782 needs to be deprecated (no evidence of reads going into Bm836)
BMOP1782	Merge	Bm_v4_Chr1_scaffold_001	-	WBGene00269341	Bm18195	Single ORF; single BLAST hit; BMOP1782 needs to be deprecated (no evidence of reads going into Bm836)
BMOP2097	Merge	Bm_v4_Chr3_scaffold_001	+	WBGene00221643	Bm1382	This merge has been completed on WormBase, but BMOP2097 wasn't deprecated (it says there is evidence that in includes other genes, but I don't see that evidence)
BMOP2097	Merge	Bm_v4_Chr3_scaffold_001	+	WBGene00226354	Bm6093a	This merge has been completed on WormBase, but BMOP2097 wasn't deprecated (it says there is evidence that in includes other genes, but I don't see that evidence)
BMOP2145	Merge	Bm_v4_Chr3_scaffold_001	+	WBGene00268784	Bm17642	Single ORF; single BLAST hit; massive 4 kb intron; BMOP2145 probably needs deprecated (no evidence of reads going into Bm3391)
BMOP2145	Merge	Bm_v4_Chr3_scaffold_001	+	WBGene00227314	Bm7053	Single ORF; single BLAST hit; massive 4 kb intron; BMOP2145 probably needs deprecated (no evidence of reads going into Bm3391)
BMOP2343	Merge	Bm_v4_Chr4_scaffold_001	+	WBGene00221842	Bm1581	One ORF; one BLAST hit to Oncho; BMOP2343 should be deprecated
BMOP2343	Merge	Bm_v4_Chr4_scaffold_001	+	WBGene00221859	Bm1598	One ORF; one BLAST hit to Oncho; BMOP2343 should be deprecated
BMOP2385	Merge	Bm_v4_Chr4_scaffold_001	+	WBGene00224562	Bm4301	One ORF; one BLAST hit; deprecate BMOP2385
BMOP2385	Merge	Bm_v4_Chr4_scaffold_001	+	WBGene00233732	Bm13471	One ORF; one BLAST hit; deprecate BMOP2385
BMOP2406	Merge	Bm_v4_Chr4_scaffold_001	+	WBGene00268910	Bm17768	One ORF; one BLAST hit; BMOP2406 should be deprecated (no evidence it includes Bm10560)
BMOP2406	Merge	Bm_v4_Chr4_scaffold_001	+	WBGene00223789	Bm3528	One ORF; one BLAST hit; BMOP2406 should be deprecated (no evidence it includes Bm10560)
BMOP2412	Merge	Bm_v4_Chr4_scaffold_001	+	WBGene00268917	Bm17775	One ORF; one BLAST hit; deprecate BMOP2412
BMOP2412	Merge	Bm_v4_Chr4_scaffold_001	+	WBGene00225125	Bm4864	One ORF; one BLAST hit; deprecate BMOP2412
BMOP2506	Merge	Bm_v4_Chr4_scaffold_001	-	WBGene00223442	Bm3181a	One ORF; one BLAST hit; deprecate BMOP2506 (unless other genes are involved)
BMOP2506	Merge	Bm_v4_Chr4_scaffold_001	-	WBGene00235018	Bm14683	One ORF; one BLAST hit; deprecate BMOP2506 (unless other genes are involved)
BMOP2513	Merge	Bm_v4_Chr4_scaffold_001	-	WBGene00221103	Bm842	BMOP2513 needs to be deprecated
BMOP2513	Merge	Bm_v4_Chr4_scaffold_001	-	WBGene00221408	Bm1147	BMOP2513 needs to be deprecated
BMOP2513	Merge	Bm_v4_Chr4_scaffold_001	-	WBGene00221813	Bm1552	BMOP2513 needs to be deprecated
BMOP2594	Merge	Bm_v4_ChrX_scaffold_001	+	WBGene00234938	Bm14753a	One ORF; one BLAST hit; deprecate BMOP2594
BMOP2594	Merge	Bm_v4_ChrX_scaffold_001	+	WBGene00222471	Bm2210	One ORF; one BLAST hit; deprecate BMOP2594
BMOP2612	Merge	Bm_v4_ChrX_scaffold_001	+	WBGene00269102	Bm17960	One ORF; one BLAST hit; deprecate BMOP2612
BMOP2612	Merge	Bm_v4_ChrX_scaffold_001	+	WBGene00225018	Bm4757	One ORF; one BLAST hit; deprecate BMOP2612
BMOP2613	Merge	Bm_v4_ChrX_scaffold_001	+	WBGene00234977	Bm14792	One ORF; one BLAST hit; deprecate BMOP2613
BMOP2613	Merge	Bm_v4_ChrX_scaffold_001	+	WBGene00227267	Bm7006	One ORF; one BLAST hit; deprecate BMOP2613
BMOP2639	Merge	Bm_v4_ChrX_scaffold_001	+	WBGene00229047	Bm8786	BMOP2639 has not yet been deprecated
BMOP2639	Merge	Bm_v4_ChrX_scaffold_001	+	WBGene00224467	Bm4206	BMOP2639 has not yet been deprecated
BMOP2686	Merge	Bm_v4_ChrX_scaffold_001	+	WBGene00223684	Bm3423	One ORF; one BLAST hit; deprecate BMOP2686
BMOP2686	Merge	Bm_v4_ChrX_scaffold_001	+	WBGene00232673	Bm12412a	One ORF; one BLAST hit; deprecate BMOP2686
BMOP2698	Merge	Bm_v4_ChrX_scaffold_001	+	WBGene00220546	Bm285	One ORF; one BLAST hit; deprecate BMOP2698
BMOP2698	Merge	Bm_v4_ChrX_scaffold_001	+	WBGene00228130	Bm7869	One ORF; one BLAST hit; deprecate BMOP2698
BMOP2714	Merge	Bm_v4_ChrX_scaffold_001	+	WBGene00228144	Bm7883	One ORF; one BLAST hit; deprecate BMOP2714
BMOP2714	Merge	Bm_v4_ChrX_scaffold_001	+	WBGene00269281	Bm18141	One ORF; one BLAST hit; deprecate BMOP2714
BMOP2804	Merge	Bm_v4_ChrX_scaffold_001	-	WBGene00227362	Bm7101	One ORF; one BLAST hit; deprecate BMOP2804
BMOP2804	Merge	Bm_v4_ChrX_scaffold_001	-	WBGene00234979	Bm14794	One ORF; one BLAST hit; deprecate BMOP2804
BMOP2859	Merge	Bm_v4_ChrX_scaffold_001	-	WBGene00220658	Bm397a	One ORF; one BLAST hit; deprecate BMOP2859
BMOP2859	Merge	Bm_v4_ChrX_scaffold_001	-	WBGene00223263	Bm3002a	One ORF; one BLAST hit; deprecate BMOP2859
NA	Merge	Bm_v4_Chr1_scaffold_001	+	WBGene00228504	Bm8243	Genes on opposite strands need to be merged with Bm199
NA	Merge	Bm_v4_Chr1_scaffold_001	+	WBGene00234366	Bm14105	Genes on opposite strands need to be merged with Bm199
NA	Merge	Bm_v4_Chr2_contig_001	-	WBGene00220278	Bm17	NA
NA	Merge	Bm_v4_Chr2_contig_001	-	WBGene00228023	Bm7762	NA
NA	Merge	Bm_v4_Chr2_contig_001	-	WBGene00231921	Bm11660	NA
NA	Merge	Bm_v4_Chr2_contig_001	-	WBGene00229029	Bm8768	NA
NA	Merge	Bm_v4_Chr2_contig_001	-	WBGene00220563	Bm302	Exon is split up
NA	Merge	Bm_v4_Chr2_contig_001	-	WBGene00226994	Bm6733	Exon is split up
NA	Merge	Bm_192	+	WBGene00220846	Bm585	NA
NA	Merge	Bm_192	+	WBGene00268415	Bm17272	NA
NA	Merge	Bm_v4_Chr2_contig_001	-	WBGene00233504	Bm13243	Deprecate BMOP2005
NA	Merge	Bm_v4_Chr2_contig_001	-	WBGene00226672	Bm6411a	Deprecate BMOP2005
NA	Merge	Bm_v4_Chr2_contig_001	-	WBGene00268636	Bm17493	NA
NA	Merge	Bm_v4_Chr2_contig_001	-	WBGene00225574	Bm5313	NA
NA	Merge	Bm_v4_Chr2_contig_001	-	WBGene00226324	Bm6063a	Bm6063c is not apart of Bm6063 and needs to be merged with Bm1408
NA	Merge	Bm_v4_Chr2_contig_001	-	WBGene00221669	Bm1408	Bm6063c is not apart of Bm6063 and needs to be merged with Bm1408
NA	Merge	Bm_v4_Chr2_contig_001	-	WBGene00230351	Bm10090	NA
NA	Merge	Bm_v4_Chr2_contig_001	-	WBGene00230352	Bm10091	NA
NA	Merge	Bm_v4_Chr1_scaffold_001	-	WBGene00220600	Bm339	Bm339 + Bm7480 (single ORF); Bm7485 may not belong
NA	Merge	Bm_v4_Chr1_scaffold_001	-	WBGene00227746	Bm7485	Bm339 + Bm7480 (single ORF); Bm7485 may not belong
NA	Merge	Bm_v4_Chr1_scaffold_001	-	WBGene00227741	Bm7480	Bm339 + Bm7480 (single ORF); Bm7485 may not belong
NA	Merge	Bm_v4_Chr2_contig_001	+	WBGene00221453	Bm1192	Single ORF; Bm8991 needs the first exon extended
NA	Merge	Bm_v4_Chr2_contig_001	+	WBGene00229252	Bm8991	Single ORF; Bm8991 needs the first exon extended
NA	Merge	Bm_v4_Chr2_contig_001	-	WBGene00228203	Bm7942	Single ORF; missing 5 exons in total
NA	Merge	Bm_v4_Chr2_contig_001	-	WBGene00222752	Bm2491	Single ORF; missing 5 exons in total
NA	Merge	Bm_v4_Chr1_scaffold_001	-	WBGene00268479	Bm17336	Single ORF; missing two 5' exons; single BLAST hit against Ce
NA	Merge	Bm_v4_Chr1_scaffold_001	-	WBGene00228989	Bm8728	Single ORF; missing two 5' exons; single BLAST hit against Ce
NA	Merge	Bm_v4_Chr2_contig_001	-	WBGene00229366	Bm9105	Deprecate BMOP2086; single ORF; missing two exons
NA	Merge	Bm_v4_Chr2_contig_001	-	WBGene00221498	Bm1237	Deprecate BMOP2086; single ORF; missing two exons
NA	Merge	Bm_v4_Chr3_scaffold_001	+	WBGene00220884	Bm623	Deprecate BMOP2103; exon 2 needs extended
NA	Merge	Bm_v4_Chr3_scaffold_001	+	WBGene00230979	Bm10718	Deprecate BMOP2103; exon 2 needs extended
NA	Merge	Bm_v4_Chr3_scaffold_001	-	WBGene00268746	Bm17603	Single ORF; missing 5 exons; Bm7836 may beed to be split up
NA	Merge	Bm_v4_Chr3_scaffold_001	-	WBGene00228097	Bm7836	Single ORF; missing 5 exons; Bm7836 may beed to be split up
NA	Merge	Bm_v4_Chr3_scaffold_001	-	WBGene00220308	Bm47	Deprecate BMOP2229; single ORF; single BLAST hit to unc-95
NA	Merge	Bm_v4_Chr3_scaffold_001	-	WBGene00227494	Bm7233	Deprecate BMOP2229; single ORF; single BLAST hit to unc-95
NA	Merge	Bm_v4_Chr1_scaffold_001	+	WBGene00232524	Bm12263	NA
NA	Merge	Bm_v4_Chr1_scaffold_001	+	WBGene00226081	Bm5820	NA
NA	Merge	Bm_v4_Chr3_scaffold_001	-	WBGene00269247	Bm18107	Single ORF; missing exon between current genes
NA	Merge	Bm_v4_Chr3_scaffold_001	-	WBGene00221919	Bm1658	Single ORF; missing exon between current genes
NA	Merge	Bm_v4_Chr3_scaffold_001	-	WBGene00229592	Bm9331	NA
NA	Merge	Bm_v4_Chr3_scaffold_001	-	WBGene00222411	Bm2150a	NA
NA	Merge	Bm_v4_Chr3_scaffold_001	+	WBGene00224980	Bm4719	Single ORF; single BLAST hit; ortholog of spe-41
NA	Merge	Bm_v4_Chr3_scaffold_001	+	WBGene00268778	Bm17636	Single ORF; single BLAST hit; ortholog of spe-41
NA	Merge	Bm_v4_Chr3_scaffold_001	+	WBGene00233109	Bm12848a	Single ORF; single BLAST hit
NA	Merge	Bm_v4_Chr3_scaffold_001	+	WBGene00222986	Bm2725	Single ORF; single BLAST hit
NA	Merge	Bm_v4_Chr3_scaffold_001	+	WBGene00225596	Bm5335a	Single ORF; single BLAST hit; long 3 kb intron
NA	Merge	Bm_v4_Chr3_scaffold_001	+	WBGene00233160	Bm12899	Single ORF; single BLAST hit; long 3 kb intron
NA	Merge	Bm_v4_Chr1_scaffold_001	-	WBGene00227931	Bm7670a	This is BMOP1784 but I don't see evidence for including Bm3601
NA	Merge	Bm_v4_Chr1_scaffold_001	-	WBGene00222008	Bm1747a	This is BMOP1784 but I don't see evidence for including Bm3601
NA	Merge	Bm_v4_Chr3_scaffold_001	+	WBGene00221915	Bm1654	Single ORF; no BLAST hits to Ce
NA	Merge	Bm_v4_Chr3_scaffold_001	+	WBGene00221916	Bm1655	Single ORF; no BLAST hits to Ce
NA	Merge	Bm_v4_Chr3_scaffold_001	+	WBGene00223899	Bm3638	One ORF; one BLAST hit
NA	Merge	Bm_v4_Chr3_scaffold_001	+	WBGene00220789	Bm528	One ORF; one BLAST hit
NA	Merge	Bm_v4_Chr4_scaffold_001	+	WBGene00221422	Bm1161	Bm1161 contains UTR
NA	Merge	Bm_v4_Chr4_scaffold_001	+	WBGene00268855	Bm17713	Bm1161 contains UTR
NA	Merge	Bm_v4_Chr4_scaffold_001	+	WBGene00229578	Bm9317	One ORF; one BLAST hit
NA	Merge	Bm_v4_Chr4_scaffold_001	+	WBGene00226341	Bm6080	One ORF; one BLAST hit
NA	Merge	Bm_v4_Chr4_scaffold_001	-	WBGene00226121	Bm5860	One ORF; concatenated sequence aligns well with Oncho
NA	Merge	Bm_v4_Chr4_scaffold_001	-	WBGene00229645	Bm9384	One ORF; concatenated sequence aligns well with Oncho
NA	Merge	Bm_v4_Chr1_scaffold_001	-	WBGene00230987	Bm10726	One ORF; one BLAST hit
NA	Merge	Bm_v4_Chr1_scaffold_001	-	WBGene00221626	Bm1365	One ORF; one BLAST hit
NA	Merge	Bm_v4_Chr4_scaffold_001	-	WBGene00269315	Bm18175	One ORF; ortholog of OVOC12551
NA	Merge	Bm_v4_Chr4_scaffold_001	-	WBGene00231126	Bm10865	One ORF; ortholog of OVOC12551
NA	Merge	Bm_v4_Chr4_scaffold_001	-	WBGene00268898	Bm17756	This is apart of BMOP2464, but Bm17756, Bm5386, and Bm17755 need to be merged
NA	Merge	Bm_v4_Chr4_scaffold_001	-	WBGene00225647	Bm5386	This is apart of BMOP2464, but Bm17756, Bm5386, and Bm17755 need to be merged
NA	Merge	Bm_v4_Chr4_scaffold_001	-	WBGene00268897	Bm17755	This is apart of BMOP2464, but Bm17756, Bm5386, and Bm17755 need to be merged
NA	Merge	Bm_v4_Chr4_scaffold_001	+	WBGene00233734	Bm13473	One ORF
NA	Merge	Bm_v4_Chr4_scaffold_001	+	WBGene00228612	Bm8351a	One ORF
NA	Merge	Bm_v4_Chr4_scaffold_001	-	WBGene00268901	Bm17759	One ORF; one BLAST hit
NA	Merge	Bm_v4_Chr4_scaffold_001	-	WBGene00227961	Bm7700	One ORF; one BLAST hit
NA	Merge	Bm_v4_Chr4_scaffold_001	+	WBGene00268909	Bm17767	One ORF; one BLAST hit
NA	Merge	Bm_v4_Chr4_scaffold_001	+	WBGene00227611	Bm7350	One ORF; one BLAST hit
NA	Merge	Bm_v4_Chr1_scaffold_001	-	WBGene00268515	Bm17372	Looks to be already merged
NA	Merge	Bm_v4_Chr1_scaffold_001	-	WBGene00228158	Bm7897a	Looks to be already merged
NA	Merge	Bm_v4_Chr4_scaffold_001	-	WBGene00223638	Bm3377	Single ORF; single BLAST hit
NA	Merge	Bm_v4_Chr4_scaffold_001	-	WBGene00234949	Bm14764	Single ORF; single BLAST hit
NA	Merge	Bm_v4_Chr4_scaffold_001	+	WBGene00227948	Bm7687	One ORF; ortholog with Oncho
NA	Merge	Bm_v4_Chr4_scaffold_001	+	WBGene00227947	Bm7686	One ORF; ortholog with Oncho
NA	Merge	Bm_v4_Chr4_scaffold_001	+	WBGene00268989	Bm17847	One ORF; one ortholog in Oncho; several missing exons
NA	Merge	Bm_v4_Chr4_scaffold_001	+	WBGene00230462	Bm10201	One ORF; one ortholog in Oncho; several missing exons
NA	Merge	Bm_v4_ChrX_scaffold_001	+	WBGene00224788	Bm4527	One ORF; one BLAST hit
NA	Merge	Bm_v4_ChrX_scaffold_001	+	WBGene00269362	Bm18213	One ORF; one BLAST hit
NA	Merge	Bm_v4_ChrX_scaffold_001	-	WBGene00225024	Bm4763a	One ORF; one BLAST hit
NA	Merge	Bm_v4_ChrX_scaffold_001	-	WBGene00231163	Bm10902a	One ORF; one BLAST hit
NA	Merge	Bm_v4_ChrX_scaffold_001	-	WBGene00233563	Bm13302	One ORF; one BLAST hit
NA	Merge	Bm_v4_ChrX_scaffold_001	-	WBGene00223473	Bm3212a	One ORF; one BLAST hit
NA	Merge	Bm_v4_ChrX_scaffold_001	-	WBGene00222300	Bm2039a	Already merged in Bmal-4.0
NA	Merge	Bm_v4_ChrX_scaffold_001	-	WBGene00233821	Bm13560	Already merged in Bmal-4.0
NA	Merge	Bm_v4_Chr1_scaffold_001	+	WBGene00224340	Bm4079	Already merged in Bmal-4.0
NA	Merge	Bm_v4_Chr1_scaffold_001	+	WBGene00231158	Bm10897	Already merged in Bmal-4.0
NA	Merge	Bm_v4_ChrX_scaffold_001	-	WBGene00227357	Bm7096	Deprecate BMOP2758
NA	Merge	Bm_v4_ChrX_scaffold_001	-	WBGene00233694	Bm13433	Deprecate BMOP2758
NA	Merge	Bm_v4_ChrX_scaffold_001	-	WBGene00227108	Bm6847	Deprecate BMOP2760
NA	Merge	Bm_v4_ChrX_scaffold_001	-	WBGene00236803	Bm16891	Deprecate BMOP2760
NA	Merge	Bm_v4_ChrX_scaffold_001	-	WBGene00269320	Bm18180	Deprecate BMOP2761
NA	Merge	Bm_v4_ChrX_scaffold_001	-	WBGene00232819	Bm12558	Deprecate BMOP2761
NA	Merge	Bm_v4_ChrX_scaffold_001	+	WBGene00221529	Bm1268a	Only Bm1268 and Bm7193
NA	Merge	Bm_v4_ChrX_scaffold_001	+	WBGene00227454	Bm7193	Only Bm1268 and Bm7193
NA	Merge	Bm_v4_ChrX_scaffold_001	+	WBGene00227453	Bm7192	Only Bm1268 and Bm7193
NA	Merge	Bm_v4_ChrX_scaffold_001	+	WBGene00227453	Bm7192	One ORF; one BLAST hit
NA	Merge	Bm_v4_ChrX_scaffold_001	+	WBGene00220671	Bm410	One ORF; one BLAST hit
NA	Merge	Bm_v4_ChrX_scaffold_001	-	WBGene00222311	Bm2050a	One ORF; one BLAST hit
NA	Merge	Bm_v4_ChrX_scaffold_001	-	WBGene00235052	Bm14717a	One ORF; one BLAST hit
NA	Merge	Bm_v4_ChrX_scaffold_001	-	WBGene00269300	Bm18160	One ORF; one BLAST hit
NA	Merge	Bm_v4_ChrX_scaffold_001	-	WBGene00229882	Bm9621	One ORF; one BLAST hit
NA	Merge	Bm_v4_Chr1_scaffold_001	-	WBGene00269272	Bm18132	Deprecate BMOP1804
NA	Merge	Bm_v4_Chr1_scaffold_001	-	WBGene00225616	Bm5355	Deprecate BMOP1804
NA	Merge	Bm_v4_ChrX_scaffold_001	-	WBGene00221564	Bm1303	One ORF; one BLAST hit
NA	Merge	Bm_v4_ChrX_scaffold_001	-	WBGene00230049	Bm9788	One ORF; one BLAST hit
NA	Merge	Bm_v4_Chr1_scaffold_001	+	WBGene00233360	Bm13099	One ORF; one BLAST hit to Oncho
NA	Merge	Bm_v4_Chr1_scaffold_001	+	WBGene00230141	Bm9880	One ORF; one BLAST hit to Oncho
NA	Merge	Bm_v4_ChrX_scaffold_001	+	WBGene00226784	Bm6523a	One ORF; one BLAST hit
NA	Merge	Bm_v4_ChrX_scaffold_001	+	WBGene00269164	Bm18022	One ORF; one BLAST hit
NA	Merge	Bm_v4_ChrX_scaffold_001	-	WBGene00230567	Bm10306	Already merged
NA	Merge	Bm_v4_ChrX_scaffold_001	-	WBGene00234496	Bm14235	Already merged
NA	Merge	Bm_v4_ChrX_scaffold_001	-	WBGene00231286	Bm11025	One ORF; one BLAST hit to Oncho
NA	Merge	Bm_v4_ChrX_scaffold_001	-	WBGene00220599	Bm338	One ORF; one BLAST hit to Oncho
NA	Merge	Bm_v4_ChrX_scaffold_001	+	WBGene00269199	Bm18059	One ORF; one BLAST hit
NA	Merge	Bm_v4_ChrX_scaffold_001	+	WBGene00269200	Bm18060	One ORF; one BLAST hit
NA	Merge	Bm_v4_ChrX_scaffold_001	-	WBGene00232993	Bm12732	One ORF; one BLAST hit
NA	Merge	Bm_v4_ChrX_scaffold_001	-	WBGene00228703	Bm8442	One ORF; one BLAST hit
NA	Merge	Bm_v4_ChrX_scaffold_001	-	WBGene00229065	Bm8804	One ORF; one BLAST hit
NA	Merge	Bm_v4_ChrX_scaffold_001	-	WBGene00231883	Bm11622	One ORF; one BLAST hit
NA	Merge	Bm_v4_ChrX_scaffold_001	+	WBGene00231978	Bm11717	One ORF; one BLAST hit
NA	Merge	Bm_v4_ChrX_scaffold_001	+	WBGene00269231	Bm18091	One ORF; one BLAST hit
NA	Merge	Bm_v4_Chr1_scaffold_001	-	WBGene00220867	Bm606	One ORF; one BLAST hit
NA	Merge	Bm_v4_Chr1_scaffold_001	-	WBGene00225680	Bm5419a	One ORF; one BLAST hit
NA	Merge	Bm_v4_Chr1_scaffold_001	-	WBGene00235019	Bm14684	One ORF; one BLAST hit
NA	Merge	Bm_v4_Chr1_scaffold_001	-	WBGene00235020	Bm14685a	One ORF; one BLAST hit
NA	Merge	Bm_v4_Chr1_scaffold_001	+	WBGene00268530	Bm17387	One ORF; one BLAST hit
NA	Merge	Bm_v4_Chr1_scaffold_001	+	WBGene00234119	Bm13858a	One ORF; one BLAST hit
NA	Merge	Bm_007	+	WBGene00233028	Bm12767	Has already been merged
NA	Merge	Bm_007	+	WBGene00232593	Bm12332	Has already been merged
NA	Merge	Bm_v4_Chr1_scaffold_001	-	WBGene00234011	Bm13750a	Deprecate BMOP1831
NA	Merge	Bm_v4_Chr1_scaffold_001	-	WBGene00268533	Bm17390	Deprecate BMOP1831
NA	Merge	Bm_012	+	WBGene00225529	Bm5268	One ORF; one BLAST hit
NA	Merge	Bm_012	+	WBGene00269271	Bm18131	One ORF; one BLAST hit
BMISO1	New	Bm_007	-	WBGene00234980	Bm14795a	Cistron's don't blast to same Ce gene; two ORFs; both have separate orthologs
BMISO1	New	Bm_007	-	WBGene00227399	Bm7138	Cistron's don't blast to same Ce gene; two ORFs; both have separate orthologs
BMISO11	New	Bm_015	+	WBGene00228669	Bm8408	Small proteins; separate blast hits; read clearly aligns to both
BMISO11	New	Bm_015	+	WBGene00224507	Bm4246	Small proteins; separate blast hits; read clearly aligns to both
BMISO112	New	Bm_v4_Chr2_contig_001	-	WBGene00227892	Bm7631a	Homologous to CEOP2280
BMISO112	New	Bm_v4_Chr2_contig_001	-	WBGene00235026	Bm14691	Homologous to CEOP2280
BMISO162	New	Bm_v4_Chr2_contig_001	-	WBGene00221835	Bm1574	Bm174 is missing exon 1
BMISO162	New	Bm_v4_Chr2_contig_001	-	WBGene00229153	Bm8892	Bm174 is missing exon 1
BMISO169	New	Bm_v4_Chr2_contig_001	+	WBGene00220522	Bm261	Two ORFs; homologs to separate Ce genes; Bm8937 is missing an exon
BMISO169	New	Bm_v4_Chr2_contig_001	+	WBGene00229198	Bm8937	Two ORFs; homologs to separate Ce genes; Bm8937 is missing an exon
BMISO204	New	Bm_v4_Chr3_scaffold_001	-	WBGene00229589	Bm9328	Bm9328 is missing exon 1; two ORFs
BMISO204	New	Bm_v4_Chr3_scaffold_001	-	WBGene00268777	Bm17635	Bm9328 is missing exon 1; two ORFs
BMISO211	New	Bm_v4_Chr3_scaffold_001	+	WBGene00233085	Bm12824	Two ORFs; multiple BLAST hits
BMISO211	New	Bm_v4_Chr3_scaffold_001	+	WBGene00233086	Bm12825	Two ORFs; multiple BLAST hits
BMISO212	New	Bm_v4_Chr3_scaffold_001	+	WBGene00233089	Bm12828	Two ORFs; multiple BLAST hits; Bm12828 is missing the last exon
BMISO212	New	Bm_v4_Chr3_scaffold_001	+	WBGene00226508	Bm6247	Two ORFs; multiple BLAST hits; Bm12828 is missing the last exon
BMISO222	New	Bm_v4_Chr3_scaffold_001	-	WBGene00221295	Bm1034	Multiple ORFs; no homology to Ce genes
BMISO222	New	Bm_v4_Chr3_scaffold_001	-	WBGene00233148	Bm12887	Multiple ORFs; no homology to Ce genes
BMISO235	New	Bm_v4_Chr3_scaffold_001	+	WBGene00225256	Bm4995a	Homologous to CEOP1764
BMISO235	New	Bm_v4_Chr3_scaffold_001	+	WBGene00225257	Bm4996	Homologous to CEOP1764
BMISO236	New	Bm_v4_Chr3_scaffold_001	+	WBGene00233209	Bm12948	Bm12948 doesn't have homology to a Ce gene
BMISO236	New	Bm_v4_Chr3_scaffold_001	+	WBGene00269324	Bm18184	Bm12948 doesn't have homology to a Ce gene
BMISO245	New	Bm_v4_Chr3_scaffold_001	-	WBGene00223843	Bm3582a	BM2301
BMISO245	New	Bm_v4_Chr3_scaffold_001	-	WBGene00228782	Bm8521a	BM2301
BMISO25	New	Bm_v4_Chr1_scaffold_001	+	WBGene00229315	Bm9054	Paralogs
BMISO25	New	Bm_v4_Chr1_scaffold_001	+	WBGene00229317	Bm9056a	Paralogs
BMISO272	New	Bm_v4_Chr4_scaffold_001	-	WBGene00229135	Bm8874	Two ORFs; two BLAST hits to Ce genes; several missing exons
BMISO272	New	Bm_v4_Chr4_scaffold_001	-	WBGene00228122	Bm7861	Two ORFs; two BLAST hits to Ce genes; several missing exons
BMISO291	New	Bm_v4_Chr4_scaffold_001	-	WBGene00269269	Bm18129	Paralogs
BMISO291	New	Bm_v4_Chr4_scaffold_001	-	WBGene00225326	Bm5065	Paralogs
BMISO305	New	Bm_v4_Chr4_scaffold_001	+	WBGene00230204	Bm9943a	Multiple ORFs; first ORF doesn't have a BLAST hit in Ce
BMISO305	New	Bm_v4_Chr4_scaffold_001	+	WBGene00226729	Bm6468	Multiple ORFs; first ORF doesn't have a BLAST hit in Ce
BMISO305	New	Bm_v4_Chr4_scaffold_001	+	WBGene00226728	Bm6467	Multiple ORFs; first ORF doesn't have a BLAST hit in Ce
BMISO314	New	Bm_v4_Chr4_scaffold_001	+	WBGene00223502	Bm3241a	Two ORFs; two BLAST hits
BMISO314	New	Bm_v4_Chr4_scaffold_001	+	WBGene00224569	Bm4308a	Two ORFs; two BLAST hits
BMISO374	New	Bm_v4_ChrX_scaffold_001	+	WBGene00249818	Bm16898	Two ORFs; two orthologs
BMISO374	New	Bm_v4_ChrX_scaffold_001	+	WBGene00229913	Bm9652	Two ORFs; two orthologs
BMISO392	New	Bm_v4_ChrX_scaffold_001	-	WBGene00221563	Bm1302	Multiple ORFs; multiple BLAST hits (filarid specific)
BMISO392	New	Bm_v4_ChrX_scaffold_001	-	WBGene00269302	Bm18162a	Multiple ORFs; multiple BLAST hits (filarid specific)
BMISO392	New	Bm_v4_ChrX_scaffold_001	-	WBGene00230047	Bm9786	Multiple ORFs; multiple BLAST hits (filarid specific)
BMISO400	New	Bm_v4_ChrX_scaffold_001	+	WBGene00225004	Bm4743	Multiple ORFs; multiple Ce orthologs
BMISO400	New	Bm_v4_ChrX_scaffold_001	+	WBGene00269367	Bm18218	Multiple ORFs; multiple Ce orthologs
BMISO405	New	Bm_v4_ChrX_scaffold_001	+	WBGene00223586	Bm3325	Two ORFs; two BLAST hits
BMISO405	New	Bm_v4_ChrX_scaffold_001	+	WBGene00221940	Bm1679	Two ORFs; two BLAST hits
BMISO407	New	Bm_v4_ChrX_scaffold_001	+	WBGene00229757	Bm9496	Two Ce orthologs of similar length; multiple BLAST hits
BMISO407	New	Bm_v4_ChrX_scaffold_001	+	WBGene00269298	Bm18158a	Two Ce orthologs of similar length; multiple BLAST hits
BMISO413	New	Bm_v4_ChrX_scaffold_001	-	WBGene00269176	Bm18036	Homologous to CEOP5598
BMISO413	New	Bm_v4_ChrX_scaffold_001	-	WBGene00224489	Bm4228	Homologous to CEOP5598
BMISO429	New	Bm_v4_ChrX_scaffold_001	+	WBGene00229383	Bm9122	One ORF but multiple Oncho orthologs...hard call
BMISO429	New	Bm_v4_ChrX_scaffold_001	+	WBGene00229384	Bm9123	One ORF but multiple Oncho orthologs...hard call
BMISO434	New	Bm_v4_ChrX_scaffold_001	+	WBGene00228398	Bm8137	Two ORFs; two BLAST hits (Bm8137 has no Ce homolog)
BMISO434	New	Bm_v4_ChrX_scaffold_001	+	WBGene00226160	Bm5899	Two ORFs; two BLAST hits (Bm8137 has no Ce homolog)
BMISO57	New	Bm_v4_Chr1_scaffold_001	-	WBGene00227337	Bm7076a	Two ORFs; two BLAST hits
BMISO57	New	Bm_v4_Chr1_scaffold_001	-	WBGene00234234	Bm13973	Two ORFs; two BLAST hits
BMISO59	New	Bm_v4_Chr1_scaffold_001	+	WBGene00225565	Bm5304	Two ORFs; two BLAST hits; Bm10846 is filarid-specific
BMISO59	New	Bm_v4_Chr1_scaffold_001	+	WBGene00231107	Bm10846	Two ORFs; two BLAST hits; Bm10846 is filarid-specific
BMISO63	New	Bm_v4_Chr1_scaffold_001	+	WBGene00226017	Bm5756	Two ORFs; two BLAST hits
BMISO63	New	Bm_v4_Chr1_scaffold_001	+	WBGene00225287	Bm5026	Two ORFs; two BLAST hits
BMISO64	New	Bm_v4_Chr1_scaffold_001	+	WBGene00231081	Bm10820	Two ORFs; two BLAST hits
BMISO64	New	Bm_v4_Chr1_scaffold_001	+	WBGene00227143	Bm6882	Two ORFs; two BLAST hits
BMISO68	New	Bm_v4_Chr1_scaffold_001	-	WBGene00221995	Bm1734	Two ORFs; two BLAST hits
BMISO68	New	Bm_v4_Chr1_scaffold_001	-	WBGene00224214	Bm3953	Two ORFs; two BLAST hits
BMISO72	New	Bm_v4_Chr1_scaffold_001	+	WBGene00227144	Bm6883	Two ORFs; two BLAST hits
BMISO72	New	Bm_v4_Chr1_scaffold_001	+	WBGene00223246	Bm2985a	Two ORFs; two BLAST hits
BMOP1610	Shared	Bm_009	+	WBGene00220536	Bm275	BMOP1610
BMOP1610	Shared	Bm_009	+	WBGene00220537	Bm276	BMOP1610
BMOP1666	Shared	Bm_v4_Chr1_scaffold_001	+	WBGene00230992	Bm10731	BMOP1666
BMOP1666	Shared	Bm_v4_Chr1_scaffold_001	+	WBGene00227146	Bm6885	BMOP1666
BMOP1671	Shared	Bm_v4_Chr1_scaffold_001	+	WBGene00222744	Bm2483	BMOP1671
BMOP1671	Shared	Bm_v4_Chr1_scaffold_001	+	WBGene00222743	Bm2482	BMOP1671
BMOP1680	Shared	Bm_v4_Chr1_scaffold_001	+	WBGene00226133	Bm5872	BMOP1680
BMOP1680	Shared	Bm_v4_Chr1_scaffold_001	+	WBGene00269273	Bm18133	BMOP1680
BMOP1689	Shared	Bm_v4_Chr1_scaffold_001	+	WBGene00221231	Bm970	BMOP1689
BMOP1689	Shared	Bm_v4_Chr1_scaffold_001	+	WBGene00223767	Bm3506	BMOP1689
BMOP1689	Shared	Bm_v4_Chr1_scaffold_001	+	WBGene00221720	Bm1459	Bm17382 should be added to BMOP1689
BMOP1689	Shared	Bm_v4_Chr1_scaffold_001	+	WBGene00268525	Bm17382	Bm17382 should be added to BMOP1689
BMOP1692	Shared	Bm_v4_Chr1_scaffold_001	+	WBGene00226590	Bm6329	BMOP1692
BMOP1692	Shared	Bm_v4_Chr1_scaffold_001	+	WBGene00222077	Bm1816a	BMOP1692
BMOP1698	Shared	Bm_v4_Chr1_scaffold_001	+	WBGene00223681	Bm3420a	BMOP1698
BMOP1698	Shared	Bm_v4_Chr1_scaffold_001	+	WBGene00224021	Bm3760	BMOP1698
BMOP1704	Shared	Bm_v4_Chr1_scaffold_001	+	WBGene00222668	Bm2407	BMOP1704; models needs corrected
BMOP1704	Shared	Bm_v4_Chr1_scaffold_001	+	WBGene00235103	Bm15489a	BMOP1704; models needs corrected
BMOP1708	Shared	Bm_v4_Chr1_scaffold_001	+	WBGene00222844	Bm2583	BMOP1708
BMOP1708	Shared	Bm_v4_Chr1_scaffold_001	+	WBGene00227972	Bm7711a	BMOP1708
BMOP1720	Shared	Bm_v4_Chr1_scaffold_001	+	WBGene00227794	Bm7533	BMOP1720
BMOP1720	Shared	Bm_v4_Chr1_scaffold_001	+	WBGene00227606	Bm7345	BMOP1720
BMOP1727	Shared	Bm_v4_Chr1_scaffold_001	+	WBGene00229975	Bm9714a	BMOP1727
BMOP1727	Shared	Bm_v4_Chr1_scaffold_001	+	WBGene00229976	Bm9715a	BMOP1727
BMOP1727	Shared	Bm_v4_Chr1_scaffold_001	+	WBGene00224966	Bm4705	BMOP1727
BMOP1728	Shared	Bm_v4_Chr1_scaffold_001	+	WBGene00232823	Bm12562	BMOP1728
BMOP1728	Shared	Bm_v4_Chr1_scaffold_001	+	WBGene00227243	Bm6982	BMOP1728
BMOP1728	Shared	Bm_v4_Chr1_scaffold_001	+	WBGene00227242	Bm6981	BMOP1728
BMOP1737	Shared	Bm_v4_Chr1_scaffold_001	+	WBGene00230296	Bm10035	BMOP1737; Bm10035 needs to be added
BMOP1737	Shared	Bm_v4_Chr1_scaffold_001	+	WBGene00227350	Bm7089	BMOP1737; Bm10035 needs to be added
BMOP1737	Shared	Bm_v4_Chr1_scaffold_001	+	WBGene00230295	Bm10034	BMOP1737; Bm10035 needs to be added
BMOP1739	Shared	Bm_v4_Chr1_scaffold_001	+	WBGene00227328	Bm7067	BMOP1739
BMOP1739	Shared	Bm_v4_Chr1_scaffold_001	+	WBGene00227341	Bm7080	BMOP1739
BMOP1757	Shared	Bm_v4_Chr1_scaffold_001	+	WBGene00228185	Bm7924	BMOP1757; only Bm7924 and Bm6978
BMOP1757	Shared	Bm_v4_Chr1_scaffold_001	+	WBGene00227239	Bm6978	BMOP1757; only Bm7924 and Bm6978
BMOP1757	Shared	Bm_v4_Chr1_scaffold_001	+	WBGene00226771	Bm6510a	BMOP1757; only Bm7924 and Bm6978
BMOP1757	Shared	Bm_v4_Chr1_scaffold_001	+	WBGene00227347	Bm7086	BMOP1757; only Bm7924 and Bm6978
BMOP1818	Shared	Bm_v4_Chr1_scaffold_001	-	WBGene00230941	Bm10680	BMOP1818
BMOP1818	Shared	Bm_v4_Chr1_scaffold_001	-	WBGene00226970	Bm6709	BMOP1818
BMOP1840	Shared	Bm_v4_Chr1_scaffold_001	-	WBGene00221996	Bm1735	BMOP1840; Bm5284 needs to be added
BMOP1840	Shared	Bm_v4_Chr1_scaffold_001	-	WBGene00225545	Bm5284	BMOP1840; Bm5284 needs to be added
BMOP1844	Shared	Bm_v4_Chr1_scaffold_001	-	WBGene00233423	Bm13162	BMOP1844
BMOP1844	Shared	Bm_v4_Chr1_scaffold_001	-	WBGene00268536	Bm17393	BMOP1844
BMOP1850	Shared	Bm_v4_Chr1_scaffold_001	-	WBGene00268538	Bm17395	BMOP1850
BMOP1850	Shared	Bm_v4_Chr1_scaffold_001	-	WBGene00269312	Bm18172	BMOP1850
BMOP1850	Shared	Bm_v4_Chr1_scaffold_001	-	WBGene00231051	Bm10790	BMOP1850
BMOP1851	Shared	Bm_v4_Chr1_scaffold_001	-	WBGene00225193	Bm4932a	BMOP1851
BMOP1851	Shared	Bm_v4_Chr1_scaffold_001	-	WBGene00222663	Bm2402	BMOP1851
BMOP1870	Shared	Bm_v4_Chr1_scaffold_001	-	WBGene00223138	Bm2877	BMOP1870
BMOP1870	Shared	Bm_v4_Chr1_scaffold_001	-	WBGene00228455	Bm8194	BMOP1870
BMOP1879	Shared	Bm_v4_Chr1_scaffold_001	-	WBGene00227911	Bm7650	BMOP1879
BMOP1879	Shared	Bm_v4_Chr1_scaffold_001	-	WBGene00235051	Bm14716	BMOP1879
BMOP1883	Shared	Bm_v4_Chr1_scaffold_001	-	WBGene00234271	Bm14010a	BMOP1883
BMOP1883	Shared	Bm_v4_Chr1_scaffold_001	-	WBGene00224158	Bm3897	BMOP1883
BMOP1896	Shared	Bm_v4_Chr2_contig_001	+	WBGene00222048	Bm1787	BMOP1896
BMOP1896	Shared	Bm_v4_Chr2_contig_001	+	WBGene00230505	Bm10244	BMOP1896
BMOP1899	Shared	Bm_v4_Chr2_contig_001	+	WBGene00227929	Bm7668	BMOP1899
BMOP1899	Shared	Bm_v4_Chr2_contig_001	+	WBGene00227928	Bm7667	BMOP1899
BMOP1914	Shared	Bm_v4_Chr2_contig_001	+	WBGene00225948	Bm5687	BMOP1914
BMOP1914	Shared	Bm_v4_Chr2_contig_001	+	WBGene00225947	Bm5686	BMOP1914
BMOP1927	Shared	Bm_v4_Chr2_contig_001	+	WBGene00230672	Bm10411	BMOP1927
BMOP1927	Shared	Bm_v4_Chr2_contig_001	+	WBGene00230673	Bm10412	BMOP1927
BMOP1948	Shared	Bm_v4_Chr2_contig_001	+	WBGene00222545	Bm2284	BMOP1948
BMOP1948	Shared	Bm_v4_Chr2_contig_001	+	WBGene00230316	Bm10055	BMOP1948
BMOP1951	Shared	Bm_v4_Chr2_contig_001	+	WBGene00224731	Bm4470	BMOP1951
BMOP1951	Shared	Bm_v4_Chr2_contig_001	+	WBGene00224730	Bm4469	BMOP1951
BMOP1983	Shared	Bm_v4_Chr2_contig_001	-	WBGene00225496	Bm5235	BMOP1983
BMOP1983	Shared	Bm_v4_Chr2_contig_001	-	WBGene00227410	Bm7149	BMOP1983
BMOP1983	Shared	Bm_v4_Chr2_contig_001	-	WBGene00304236	Bm18582a	BMOP1983
BMOP1988	Shared	Bm_v4_Chr2_contig_001	-	WBGene00226744	Bm6483	BMOP1988
BMOP1988	Shared	Bm_v4_Chr2_contig_001	-	WBGene00225746	Bm5485	BMOP1988
BMOP1988	Shared	Bm_v4_Chr2_contig_001	-	WBGene00230501	Bm10240a	BMOP1988
BMOP1988	Shared	Bm_v4_Chr2_contig_001	-	WBGene00224019	Bm3758	BMOP1988
BMOP1988	Shared	Bm_v4_Chr2_contig_001	-	WBGene00230502	Bm10241a	BMOP1988
BMOP1988	Shared	Bm_v4_Chr2_contig_001	-	WBGene00222534	Bm2273	BMOP1988
BMOP2001	Shared	Bm_v4_Chr2_contig_001	-	WBGene00231551	Bm11290	BMOP2001, but Bm3749 needs to be added
BMOP2001	Shared	Bm_v4_Chr2_contig_001	-	WBGene00224010	Bm3749a	BMOP2001, but Bm3749 needs to be added
BMOP2044	Shared	Bm_v4_Chr2_contig_001	-	WBGene00220762	Bm501	BMOP2044
BMOP2044	Shared	Bm_v4_Chr2_contig_001	-	WBGene00224581	Bm4320	BMOP2044
BMOP2056	Shared	Bm_v4_Chr2_contig_001	-	WBGene00222823	Bm2562a	BMOP2056; paralogs, very cool genetics
BMOP2056	Shared	Bm_v4_Chr2_contig_001	-	WBGene00230081	Bm9820	BMOP2056; paralogs, very cool genetics
BMOP2072	Shared	Bm_v4_Chr2_contig_001	-	WBGene00269297	Bm18157	BMOP2072
BMOP2072	Shared	Bm_v4_Chr2_contig_001	-	WBGene00229749	Bm9488	BMOP2072
BMOP2079	Shared	Bm_v4_Chr2_contig_001	-	WBGene00268708	Bm17565	BMOP2079; Bm8832 is missing an exon
BMOP2079	Shared	Bm_v4_Chr2_contig_001	-	WBGene00221093	Bm832	BMOP2079; Bm8832 is missing an exon
BMOP2098	Shared	Bm_v4_Chr3_scaffold_001	+	WBGene00234028	Bm13767	BMOP2098
BMOP2098	Shared	Bm_v4_Chr3_scaffold_001	+	WBGene00232384	Bm12123	BMOP2098
BMOP2117	Shared	Bm_v4_Chr3_scaffold_001	+	WBGene00221947	Bm1686	BMOP2117
BMOP2117	Shared	Bm_v4_Chr3_scaffold_001	+	WBGene00223842	Bm3581a	BMOP2117
BMOP2121	Shared	Bm_v4_Chr3_scaffold_001	+	WBGene00220434	Bm173	BMOP2121
BMOP2121	Shared	Bm_v4_Chr3_scaffold_001	+	WBGene00225014	Bm4753a	BMOP2121
BMOP2132	Shared	Bm_v4_Chr3_scaffold_001	+	WBGene00221266	Bm1005a	BMOP2132
BMOP2132	Shared	Bm_v4_Chr3_scaffold_001	+	WBGene00221267	Bm1006	BMOP2132
BMOP2148	Shared	Bm_v4_Chr3_scaffold_001	+	WBGene00233114	Bm12853	BMOP2148
BMOP2148	Shared	Bm_v4_Chr3_scaffold_001	+	WBGene00233968	Bm13707	BMOP2148
BMOP2157	Shared	Bm_v4_Chr3_scaffold_001	+	WBGene00224434	Bm4173a	BMOP2157
BMOP2157	Shared	Bm_v4_Chr3_scaffold_001	+	WBGene00233144	Bm12883a	BMOP2157
BMOP2168	Shared	Bm_v4_Chr3_scaffold_001	+	WBGene00222408	Bm2147a	BMOP2168
BMOP2168	Shared	Bm_v4_Chr3_scaffold_001	+	WBGene00227215	Bm6954	BMOP2168
BMOP2168	Shared	Bm_v4_Chr3_scaffold_001	+	WBGene00226582	Bm6321a	BMOP2168
BMOP2168	Shared	Bm_v4_Chr3_scaffold_001	+	WBGene00226581	Bm6320a	BMOP2168
BMOP2169	Shared	Bm_v4_Chr3_scaffold_001	+	WBGene00221906	Bm1645	BMOP2169
BMOP2169	Shared	Bm_v4_Chr3_scaffold_001	+	WBGene00221907	Bm1646	BMOP2169
BMOP2169	Shared	Bm_v4_Chr3_scaffold_001	+	WBGene00221908	Bm1647	BMOP2169
BMOP2169	Shared	Bm_v4_Chr3_scaffold_001	+	WBGene00233184	Bm12923	BMOP2169
BMOP2179	Shared	Bm_v4_Chr3_scaffold_001	+	WBGene00268794	Bm17652	BMOP2179
BMOP2179	Shared	Bm_v4_Chr3_scaffold_001	+	WBGene00226396	Bm6135	BMOP2179
BMOP2181	Shared	Bm_v4_Chr3_scaffold_001	+	WBGene00227236	Bm6975	BMOP2181
BMOP2181	Shared	Bm_v4_Chr3_scaffold_001	+	WBGene00233230	Bm12969	BMOP2181
BMOP2183	Shared	Bm_v4_Chr3_scaffold_001	+	WBGene00225631	Bm5370	BMOP2183
BMOP2183	Shared	Bm_v4_Chr3_scaffold_001	+	WBGene00222954	Bm2693	BMOP2183
BMOP2184	Shared	Bm_v4_Chr3_scaffold_001	+	WBGene00223867	Bm3606	BMOP2184 (paralogs)
BMOP2184	Shared	Bm_v4_Chr3_scaffold_001	+	WBGene00222601	Bm2340a	BMOP2184 (paralogs)
BMOP2188	Shared	Bm_v4_Chr3_scaffold_001	+	WBGene00226375	Bm6114	BMOP2188
BMOP2188	Shared	Bm_v4_Chr3_scaffold_001	+	WBGene00226374	Bm6113	BMOP2188
BMOP2202	Shared	Bm_v4_Chr3_scaffold_001	+	WBGene00234344	Bm14083	BMOP2202 (paralogs)
BMOP2202	Shared	Bm_v4_Chr3_scaffold_001	+	WBGene00268822	Bm17680	BMOP2202 (paralogs)
BMOP2206	Shared	Bm_v4_Chr3_scaffold_001	+	WBGene00229718	Bm9457	BMOP2206
BMOP2206	Shared	Bm_v4_Chr3_scaffold_001	+	WBGene00227303	Bm7042a	BMOP2206
BMOP2209	Shared	Bm_v4_Chr3_scaffold_001	+	WBGene00222984	Bm2723	BMOP2209
BMOP2209	Shared	Bm_v4_Chr3_scaffold_001	+	WBGene00255608	Bm16949a	BMOP2209
BMOP2214	Shared	Bm_v4_Chr3_scaffold_001	-	WBGene00268735	Bm17592	BMOP2214
BMOP2214	Shared	Bm_v4_Chr3_scaffold_001	-	WBGene00225012	Bm4751	BMOP2214
BMOP2223	Shared	Bm_v4_Chr3_scaffold_001	-	WBGene00222336	Bm2075a	BMOP2223
BMOP2223	Shared	Bm_v4_Chr3_scaffold_001	-	WBGene00235013	Bm14678	BMOP2223
BMOP2244	Shared	Bm_v4_Chr3_scaffold_001	-	WBGene00227452	Bm7191	BMOP2244
BMOP2244	Shared	Bm_v4_Chr3_scaffold_001	-	WBGene00227455	Bm7194	BMOP2244
BMOP2248	Shared	Bm_v4_Chr3_scaffold_001	-	WBGene00220615	Bm354	BMOP2248
BMOP2248	Shared	Bm_v4_Chr3_scaffold_001	-	WBGene00227211	Bm6950	BMOP2248
BMOP2260	Shared	Bm_v4_Chr3_scaffold_001	-	WBGene00225088	Bm4827	BMOP2260
BMOP2260	Shared	Bm_v4_Chr3_scaffold_001	-	WBGene00225090	Bm4829	BMOP2260
BMOP2287	Shared	Bm_v4_Chr3_scaffold_001	-	WBGene00225300	Bm5039a	BMOP2287
BMOP2287	Shared	Bm_v4_Chr3_scaffold_001	-	WBGene00221303	Bm1042a	BMOP2287
BMOP2288	Shared	Bm_v4_Chr3_scaffold_001	-	WBGene00222618	Bm2357a	BMOP2288
BMOP2288	Shared	Bm_v4_Chr3_scaffold_001	-	WBGene00227523	Bm7262	BMOP2288
BMOP2293	Shared	Bm_v4_Chr3_scaffold_001	-	WBGene00224092	Bm3831	BMOP2293
BMOP2293	Shared	Bm_v4_Chr3_scaffold_001	-	WBGene00234329	Bm14068	BMOP2293
BMOP2297	Shared	Bm_v4_Chr3_scaffold_001	-	WBGene00233214	Bm12953	BMOP2297
BMOP2297	Shared	Bm_v4_Chr3_scaffold_001	-	WBGene00221917	Bm1656a	BMOP2297
BMOP2304	Shared	Bm_v4_Chr3_scaffold_001	-	WBGene00222998	Bm2737a	BMOP2304
BMOP2304	Shared	Bm_v4_Chr3_scaffold_001	-	WBGene00222997	Bm2736	BMOP2304
BMOP2304	Shared	Bm_v4_Chr3_scaffold_001	-	WBGene00222099	Bm1838a	BMOP2304
BMOP2348	Shared	Bm_v4_Chr4_scaffold_001	+	WBGene00229322	Bm9061	BMOP2348
BMOP2348	Shared	Bm_v4_Chr4_scaffold_001	+	WBGene00234989	Bm14804	BMOP2348
BMOP2351	Shared	Bm_v4_Chr4_scaffold_001	+	WBGene00228261	Bm8000a	BMOP2351; Bm8000 is missing some 5' exons
BMOP2351	Shared	Bm_v4_Chr4_scaffold_001	+	WBGene00225611	Bm5350a	BMOP2351; Bm8000 is missing some 5' exons
BMOP2369	Shared	Bm_v4_Chr4_scaffold_001	+	WBGene00233977	Bm13716	BMOP2369
BMOP2369	Shared	Bm_v4_Chr4_scaffold_001	+	WBGene00225108	Bm4847	BMOP2369
BMOP2378	Shared	Bm_v4_Chr4_scaffold_001	+	WBGene00227644	Bm7383	BMOP2378
BMOP2378	Shared	Bm_v4_Chr4_scaffold_001	+	WBGene00230268	Bm10007	BMOP2378
BMOP2390	Shared	Bm_v4_Chr4_scaffold_001	+	WBGene00225132	Bm4871	BMOP2390
BMOP2390	Shared	Bm_v4_Chr4_scaffold_001	+	WBGene00233369	Bm13108	BMOP2390
BMOP2391	Shared	Bm_v4_Chr4_scaffold_001	+	WBGene00235029	Bm14694	BMOP2391
BMOP2391	Shared	Bm_v4_Chr4_scaffold_001	+	WBGene00220743	Bm482	BMOP2391
BMOP2394	Shared	Bm_v4_Chr4_scaffold_001	+	WBGene00230213	Bm9952	BMOP2394
BMOP2394	Shared	Bm_v4_Chr4_scaffold_001	+	WBGene00225860	Bm5599	BMOP2394
BMOP2395	Shared	Bm_v4_Chr4_scaffold_001	+	WBGene00220735	Bm474	BMOP2395
BMOP2395	Shared	Bm_v4_Chr4_scaffold_001	+	WBGene00222605	Bm2344	BMOP2395
BMOP2464	Shared	Bm_v4_Chr4_scaffold_001	-	WBGene00268897	Bm17755	BMOP2464
BMOP2464	Shared	Bm_v4_Chr4_scaffold_001	-	WBGene00268896	Bm17754a	BMOP2464
BMOP2483	Shared	Bm_v4_Chr4_scaffold_001	-	WBGene00220740	Bm479	BMOP2483
BMOP2483	Shared	Bm_v4_Chr4_scaffold_001	-	WBGene00232754	Bm12493	BMOP2483
BMOP2490	Shared	Bm_v4_Chr4_scaffold_001	-	WBGene00225274	Bm5013	BMOP2490
BMOP2490	Shared	Bm_v4_Chr4_scaffold_001	-	WBGene00225275	Bm5014a	BMOP2490
BMOP2525	Shared	Bm_v4_Chr4_scaffold_001	-	WBGene00229079	Bm8818	BMOP2525
BMOP2525	Shared	Bm_v4_Chr4_scaffold_001	-	WBGene00229540	Bm9279	BMOP2525
BMOP2529	Shared	Bm_v4_Chr4_scaffold_001	-	WBGene00233758	Bm13497	BMOP2529
BMOP2529	Shared	Bm_v4_Chr4_scaffold_001	-	WBGene00225735	Bm5474	BMOP2529
BMOP2563	Shared	Bm_v4_ChrX_scaffold_001	+	WBGene00227081	Bm6820a	BMOP2563
BMOP2563	Shared	Bm_v4_ChrX_scaffold_001	+	WBGene00231240	Bm10979	BMOP2563
BMOP2568	Shared	Bm_v4_ChrX_scaffold_001	+	WBGene00224274	Bm4013	BMOP2568
BMOP2568	Shared	Bm_v4_ChrX_scaffold_001	+	WBGene00223706	Bm3445	BMOP2568
BMOP2573	Shared	Bm_v4_ChrX_scaffold_001	+	WBGene00227784	Bm7523	BMOP2573
BMOP2573	Shared	Bm_v4_ChrX_scaffold_001	+	WBGene00255585	Bm16939	BMOP2573
BMOP2575	Shared	Bm_v4_ChrX_scaffold_001	+	WBGene00224221	Bm3960	BMOP2575
BMOP2575	Shared	Bm_v4_ChrX_scaffold_001	+	WBGene00224704	Bm4443	BMOP2575
BMOP2578	Shared	Bm_v4_ChrX_scaffold_001	+	WBGene00229873	Bm9612	BMOP2578
BMOP2578	Shared	Bm_v4_ChrX_scaffold_001	+	WBGene00227213	Bm6952	BMOP2578
BMOP2579	Shared	Bm_v4_ChrX_scaffold_001	+	WBGene00224531	Bm4270	BMOP2579
BMOP2579	Shared	Bm_v4_ChrX_scaffold_001	+	WBGene00224793	Bm4532	BMOP2579
BMOP2588	Shared	Bm_v4_ChrX_scaffold_001	+	WBGene00226444	Bm6183	BMOP2588
BMOP2588	Shared	Bm_v4_ChrX_scaffold_001	+	WBGene00226445	Bm6184	BMOP2588
BMOP2604	Shared	Bm_v4_ChrX_scaffold_001	+	WBGene00233949	Bm13688	BMOP2604
BMOP2604	Shared	Bm_v4_ChrX_scaffold_001	+	WBGene00235048	Bm14713	BMOP2604
BMOP2623	Shared	Bm_v4_ChrX_scaffold_001	+	WBGene00227168	Bm6907	BMOP2623
BMOP2623	Shared	Bm_v4_ChrX_scaffold_001	+	WBGene00227167	Bm6906	BMOP2623
BMOP2654	Shared	Bm_v4_ChrX_scaffold_001	+	WBGene00223529	Bm3268	BMOP2654
BMOP2654	Shared	Bm_v4_ChrX_scaffold_001	+	WBGene00223530	Bm3269	BMOP2654
BMOP2657	Shared	Bm_v4_ChrX_scaffold_001	+	WBGene00224375	Bm4114	BMOP2657
BMOP2657	Shared	Bm_v4_ChrX_scaffold_001	+	WBGene00229000	Bm8739	BMOP2657
BMOP2658	Shared	Bm_v4_ChrX_scaffold_001	+	WBGene00229556	Bm9295	BMOP2658
BMOP2658	Shared	Bm_v4_ChrX_scaffold_001	+	WBGene00234423	Bm14162	BMOP2658
BMOP2668	Shared	Bm_v4_ChrX_scaffold_001	+	WBGene00269174	Bm18033	BMOP2668
BMOP2668	Shared	Bm_v4_ChrX_scaffold_001	+	WBGene00223552	Bm3291a	BMOP2668
BMOP2675	Shared	Bm_v4_ChrX_scaffold_001	+	WBGene00224224	Bm3963a	BMOP2675 (paralogs)
BMOP2675	Shared	Bm_v4_ChrX_scaffold_001	+	WBGene00224223	Bm3962a	BMOP2675 (paralogs)
BMOP2682	Shared	Bm_v4_ChrX_scaffold_001	+	WBGene00227907	Bm7646a	BMOP2682
BMOP2682	Shared	Bm_v4_ChrX_scaffold_001	+	WBGene00226122	Bm5861a	BMOP2682
BMOP2691	Shared	Bm_v4_ChrX_scaffold_001	+	WBGene00269178	Bm18038	BMOP2691
BMOP2691	Shared	Bm_v4_ChrX_scaffold_001	+	WBGene00222114	Bm1853	BMOP2691
BMOP2691	Shared	Bm_v4_ChrX_scaffold_001	+	WBGene00234066	Bm13805a	BMOP2691
BMOP2716	Shared	Bm_v4_ChrX_scaffold_001	-	WBGene00233055	Bm12794a	BMOP2716
BMOP2716	Shared	Bm_v4_ChrX_scaffold_001	-	WBGene00226565	Bm6304a	BMOP2716
BMOP2744	Shared	Bm_v4_ChrX_scaffold_001	-	WBGene00234280	Bm14019	BMOP2744
BMOP2744	Shared	Bm_v4_ChrX_scaffold_001	-	WBGene00223139	Bm2878	BMOP2744
BMOP2751	Shared	Bm_v4_ChrX_scaffold_001	-	WBGene00227140	Bm6879	BMOP2751
BMOP2751	Shared	Bm_v4_ChrX_scaffold_001	-	WBGene00227141	Bm6880a	BMOP2751
BMOP2753	Shared	Bm_v4_ChrX_scaffold_001	-	WBGene00224272	Bm4011	BMOP2753
BMOP2753	Shared	Bm_v4_ChrX_scaffold_001	-	WBGene00231275	Bm11014	BMOP2753
BMOP2765	Shared	Bm_v4_ChrX_scaffold_001	-	WBGene00269301	Bm18161	BMOP2765
BMOP2765	Shared	Bm_v4_ChrX_scaffold_001	-	WBGene00229888	Bm9627	BMOP2765
BMOP2773	Shared	Bm_v4_ChrX_scaffold_001	-	WBGene00227459	Bm7198	BMOP2773
BMOP2773	Shared	Bm_v4_ChrX_scaffold_001	-	WBGene00227462	Bm7201	BMOP2773
BMOP2779	Shared	Bm_v4_ChrX_scaffold_001	-	WBGene00227461	Bm7200a	BMOP2779
BMOP2779	Shared	Bm_v4_ChrX_scaffold_001	-	WBGene00227460	Bm7199	BMOP2779
BMOP2807	Shared	Bm_v4_ChrX_scaffold_001	-	WBGene00232772	Bm12511	BMOP2807
BMOP2807	Shared	Bm_v4_ChrX_scaffold_001	-	WBGene00225820	Bm5559	BMOP2807
BMOP2821	Shared	Bm_v4_ChrX_scaffold_001	-	WBGene00229290	Bm9029	BMOP2821
BMOP2821	Shared	Bm_v4_ChrX_scaffold_001	-	WBGene00229291	Bm9030	BMOP2821
BMOP2866	Shared	Bm_v4_ChrX_scaffold_001	-	WBGene00226275	Bm6014	BMOP2866 (paralog)
BMOP2866	Shared	Bm_v4_ChrX_scaffold_001	-	WBGene00222521	Bm2260a	BMOP2866 (paralog)
BMOP2877	Shared	Bm_v4_ChrX_scaffold_001	-	WBGene00229303	Bm9042a	BMOP2877
BMOP2877	Shared	Bm_v4_ChrX_scaffold_001	-	WBGene00229302	Bm9041	BMOP2877
BMISO140	NA	Bm_v4_Chr2_contig_001	-	WBGene00234005	Bm13744a	NA
BMISO140	NA	Bm_v4_Chr2_contig_001	-	WBGene00222442	Bm2181a	NA
BMISO155	NA	Bm_v4_Chr2_contig_001	+	WBGene00231351	Bm11090	NA
BMISO155	NA	Bm_v4_Chr2_contig_001	+	WBGene00227147	Bm6886	NA
